# High δ^15^N values in Predynastic Egyptian archeological remains: A potential indicator for localised soil fertilisation practices in extreme conditions

**DOI:** 10.1101/2024.11.18.624066

**Authors:** Eve Poulallion, Annie Perraud, David Besson, Didier Berthet, Pascale Richardin, Arnauld Vinçon-Laugier, François Fourel, Jean-Pierre Flandrois, Bruno Maureille, Christophe Lécuyer

## Abstract

Predynastic Egypt arose around 5700 BC when nomadic people settled in the Nile Valley. Without voluntary practice related to anthropic mummification, as will be seen with the Egyptian Dynastic empires, human remains from this period were naturally mummified because of the natural environmental conditions, possibly enveloped in plant mats and animal skins. This study focuses on four mummies from the Natural History Museum of Musée des Confluences in Lyon (France). The geographic origin of the mummies and climatic conditions at that time were deduced from δ^18^O measurements on teeth and bones. These measurements confirm that the primary source of drinking water was the Nile, and that one mummy of unknown origin also originated from Upper Egypt like the other three. The diet and life habits of these individuals were inferred from carbon (δ^13^C), nitrogen (δ^15^N) and sulfur (δ^34^S) isotope compositions of their skins and bone collagens. Our study is of particular interest as we were able to analyse the animal skins and plant material enveloping the mummies using the same isotopic systems. The mean δ^15^N values obtained in human skins (17.9±2.4‰, AIR) were found to be high, and consistent with the values measured in animal skins (16.0±2.9‰, AIR). The analysed plants have even higher values, with an average of 22.1±2.2‰, AIR. The most probable explanation for the markedly elevated δ^15^N values observed in all the materials investigated is localised soil amendment practices. This is corroborated by the consistent nitrogen isotopic signatures across all the examined tissues, with a notable prevalence in plant tissues.
