## Supplementary Material for "High δ^15^N values in Predynastic Egyptian archeological remains: A potential indicator for localised soil fertilisation practices in extreme conditions"

### Sheet: Oxygen data_GENESIS
Batch	Analysis date	Corrected values				Final values
C696	2023-05-17					Internal standard correction
ID	sample type	δ18O (‰ V-SMOW)	stdev	N	Sample	δ18O (‰ V-SMOW)	stdev
SMIX8	Calibration std	21.6987	0.168418	5	AVER NBS120c	SD
CAL3	Calibration std	5.46333	0.0394776	4	21.692	0.17791
S22_019	internal std	21.5662	0.0889379	4
1635-occ	sample	19.6599	0.11455	5	1635-occ	19.668	0.11455
1635-M1	sample	20.2537	0.118243	5	1635-M1	20.2617	0.118243
2402-M1G	sample	20.6011	0.196543	5	2402-M1G	20.6091	0.196543
2402-UG	sample	20.6728	0.148678	5	2402-UG	20.6808	0.148678
2403-C	sample	20.3685	0.063765	4	2403-C	20.3765	0.063765
2404-TD	sample	20.5616	0.130474	5	2404-TD	20.5696	0.130474
S22_020	internal std	21.8178	0.17332	5
SMIX8	Calibration std	21.6987	0.156731	5

### Sheet: Data acquisition_LEHNA
Name	d15Nave	SDd15N	N	%Nave	SD%N	N	d13Cave	SDd13C	N	%Cave	SD%C	N	d34Save	SDd34S	N	%Save	SD%S	N
2012_COL1-5.raw	5.21629	0.0288925	7	15.347	0.044533	7	-19.9769	0.0459733	7	43.3945	0.201623	7	6.54945	0.0415401	6	0.7929	0.389496	6
2012_IAEA S2b-8.raw													22.6127	0.129176	6	13.125	0.325835	6
2012_IAEA S2b-9.raw													22.6398	0.107377	14	13.5192	0.472035	14
2012_IAEA SO5-2.raw													0.33884	0.141088	5	9.19902	6.78028	5
2012_B2155-2.raw							-27.21	0.0151368	3	45.4684	2.24401	3	6.40133	0.115817	5	0.678136	0.0305481	5
2012_IAEA N2-2.raw	20.3402	0.0908663	3	22.3259	0.269858	3							7.56113	0.0688463	3	24.1361	0.486887	3
2012_IAEA CH6-2.raw							-10.3579	0.303926	3	42.6168	1.174	3
2012_IAEA 600-2.raw	0.867545	0.0150544	3	30.2118	0.169481	3	-27.7071	0.0351527	3	51.6221	0.363748	3
2012_IAEA 600-3.raw	0.858224	0.0357207	11	29.874	0.571514	11	-27.6938	0.0772624	11	50.855	0.933002	11
2012_ASP 3-2.raw	-6.85845	0.0167366	3	10.0458	0.955049	3	-32.6042	0.0867662	3	33.7996	3.27681	3
2012_B2159-2.raw							-13.1896	0.272686	3	41.0148	2.13432	3
2012_1635-2.raw	16.4524	0.0923458	3	10.9154	0.204694	3	-21.4488	0.0244551	3	47.1999	0.605694	3	2.61956	0.453534	3	0.640906	0.0500256	3
2012_2402-2.raw	15.6688	0.272494	3	6.4345	0.387316	3	-21.4452	0.320099	3	38.2418	1.22789	3	2.85968	0.0728594	3	0.641781	0.0568916	3
2012_2403-2.raw	27.0751	2.46166	3	8.90332	0.902525	3	-22.1203	0.906127	3	49.0673	1.57654	3	-9.81	0.17	2	1.44236	0.118297	3
2012_2404-2.raw	15.6549	0.0784071	3	12.0755	0.642275	3	-20.0361	0.0907615	3	44.7244	2.73108	3	-1.15	0.03	2	0.625161	0.0186358	3
2012_IAEA S2 fin-2.raw													22.7054	0.100823	4	13.8731	0.425285	4
2012_IAEA 600 fin-2.raw	0.837423	0.0700936	3	29.612	1.12503	3	-27.656	0.0755534	3	50.3586	1.68957	3
2012_V1635F-1.raw	21.9975	-	1	1.81549	-	1	-24.8947	-	1	47.8055	-	1				-	-	-
2012_V2402T-1.raw	19.3782	-	1	2.00509	-	1	-24.1543	-	1	43.3886	-	1				-	-	-
2012_P2402 T-2.raw	16.32	0.11	3	5.03102	0.212415	3	-22.49	0.08	3	46.302	0.634554	3	3.84	0.11	3	0.354338	0.0179845	3
2012_P2403 C-2C.raw	18.7	0.15	3	4.57406	0.193059	3	-21.09	0.15	3	43.3211	1.54712	3	3.2373	1.66496	3	0.29584	0.123914	3
2012_P2404 C-2.raw	13.02	0.17	3	13.658	0.161262	3	-14.25	0.26	3	48.4313	0.797992	3	4.89	0.156027	3	1.42445	0.382438	3
2012_V2403-T-2.raw	20.9053	0.0782517	3	2.37159	0.0229707	3	-21.509	0.207749	3	42.0036	0.0342059	3	1.75948	0.624316	3	0.0866959	0.00566569	3
2012_V1635-D-2.raw	24.74	0.35	2	2.41239	0.638733	2	-24.95	0.03	2	45.5183	1.69919	2	3.79885	0.400214	3	0.177318	0.0315403	3
2012_V2402-TC-2.raw	20.78	0.13	2	2.09329	0.245886	2	-24.33	0.07	2	40.729	1.79331	2	3.53	0.541433	3	0.057825	0.0502366	3
2012_S2_EVE_2.raw													22.6149	0.0629381	4	13.7567	0.234138	4
2012_IAEA600_EVE_2.raw	0.865113	0.0130782	5	29.8286	0.172319	5	-27.7084	0.0998938	5	50.6925	0.15357	5

### Sheet: Data acquisition_GENESIS
Sample Name	δ15N	Sd	n	%N	Sd	δ13C	Sd	n	%C	Sd	C/N	Sd
1635	13.3588	5.1112	3	14.0333	0.355293	-20.4067	0.797359	3	45.3267	3.30213	3.2318	0.246852
2402	17.261	0.423031	3	7.68333	0.100167	-21.5722	0.177905	3	38.34	1.4988	4.99203	0.239746
2403	21.3253	0.368824	3	12.8767	0.478783	-19.5457	0.112024	3	45.09	0.68942	3.50423	0.117278
2404	16.3336	0.0252225	2	13.7867	0.473533	-20.204	0.225769	2	45.7233	1.54662	3.32023	0.189063

### Sheet: Data collagens_LEHNA
Name	d15Nave	SDd15N	N	%Nave	SD%N	N	d13Cave	SDd13C	N	%Cave	SD%C	N	d34Save	SDd34S	N	%Save	SD%S	N
1604_IAEA S2													22.4509	0.220971	4	15.1937	0.0926057	4
1604_IAEA S2 all													22.4509	0.271287	8	15.5191	0.400723	8
ASP 3	-6.82239	0.105854	4	10.6012	0.0695544	4	-33.0067	0.0997591	4	36.2447	0.168679	4
IAEA CH6							-10.4858	0.1042	4	42.2851	0.0768239	4
IAEA N2	20.3393	0.0519815	4	20.8091	1.41333	4
EGY 1635c	13.7227	0.146142	2	10.0365	0.0768554	2	-21.4175	0.00738055	2	43.0597	0.472701	2	10.8151	1.2517	2	1.01685	0.429834	2
EGY 2402c	14.2764	0.0741929	4	12.3788	0.0250603	4	-21.6983	0.429813	4	43.3315	0.0934227	4	17.8764	1.69798	4	0.609909	0.0614379	4
EGY 2403c													-	-	-	-	-	-
EGY 2404c	12.0787	0.0704537	2	9.67208	0.0568514	2	-22.1767	0.617411	2	40.7099	0.547159	2	25.1766	2.90718	2	0.311937	0.0614494	2
B2155_1mg				13.6791	0.147945	4										0.741339	0.0122311	6
B2159	1.39429	0.0362352	4	1.48131	0.0196136	4
IAEA N1	0.398182	0.0298579	4	21.4169	0.0923749	4
ASP 3	-6.82239	0.0351186	4	10.6058	0.036063	4	-33.0067	0.0750023	4	36.5531	0.20451	4
B2155 fin	5.90825	0.0441818	4	12.7544	0.935623	4	-27.2335	0.0310253	6	44.4098	3.29396	6	10.017	0.314833	6	0.76332	0.0545104	6
IAEA 600	0.932368	0.0403274	4	29.1536	0.127519	4	-27.4266	0.123196	4	50.0448	0.0874908	4
B2203							-27.5774	0.106392	5	61.9069	0.756594	5	-2.40105	0.361267	5	15.2716	0.477546	5
IAEA SO6 fin													-34.2894	0.227188	5	16.2321	0.240217	5
IAEA SO5 fin													0.301678	0.181189	6	16.7299	0.531139	6
IAEA S2 fin													22.4509	0.350567	4	15.8445	0.289404	4
